# Genes Underlying Adaptive Physiological Shifts Among Hibernating Mammals

**DOI:** 10.1101/2024.10.15.618548

**Authors:** Danielle H. Drabeck, Myana Anderson, Emma Y. Roback, Elizabeth R. Lusczek, Andrew N. Tri, Jens Flensted Lassen, Amanda E Kowalczyk, Suzanne McGaugh, Tinen L Iles

**Affiliations:** University of Minnesota, College of Biological Sciences, Department of Ecology, Evolution, and Behavior; University of Minnesota, Medical School, Department of Surgery; Minnesota Department of Natural Resources, Forest Wildlife and Populations Research Group; Department of Cardiology B, Odense University Hospital Odense, Denmark; Form Bio, Austin, TX

## Abstract

Hibernation has evolved several times in mammals to overcome harsh winter climates and food scarcity. During hibernation, animals undergo extreme shifts in metabolic rate, heart rate, respiration, and body temperature. These changes reduce energy consumption and allow animals to survive solely on their fat reserves. Understanding the mechanisms for these extreme shifts has long been recognized as a model for translational medicine as hibernators do not exhibit the same adverse effects of extended immobility that non-hibernating mammals suffer. Though work on individual species has illuminated important mechanisms of these functional changes, the genomic basis of this phenotype remains largely unknown, and few studies have drawn on comparative work to elucidate commonalities across diverse hibernating mammals. Synthesizing both single species and comparative approaches, we use metabolomic data from active and denning black bears (*Ursus americanus*) to guide bioinformatic analyses of genes using tests of selection and evolutionary rate convergence across independent lineages of hibernating mammals. We identify several genes with significant signatures of selection and evolutionary rate convergence in hibernators that represent both previously known and novel genetic mechanisms of the hibernation phenotype. These data provide novel insights into the genetic basis of this adaptation and serve to direct clinical research in hibernation-based therapies.
