## Supplementary for "Genes Underlying Adaptive Physiological Shifts Among Hibernating Mammals": Supplementary Data 1.csv

	Sample_ID	Sex	Month.Season	Denning	Year	Age	Type	Comments	Study area	Repro status	Birth Year	Weight	Group	C0	C2	C3.DC..C4.OH.	C4	C5	C6..C4.1.DC.	C14.1
1	18956_2079_1	F	DEC	EARLY	2008	6	Plasma	R	RIP	preg	2002	297	Plasma	22.9	1.14	0.025	0.058	0.071	0.044	0.082
2	18956_2081_1	F	MAR	LATE	2021	22	Plasma	R	RIP	cubs	1999	250	Plasma	53.2	2.24	0.137	0.044	0.046	0.087	0.067
3	18956_2081_2	F	DEC	EARLY	2008	9	Plasma	R	RIP	yrl	1999	198	Plasma	22.3	1.63	0.063	0.042	0.04	0.038	0.124
4	18956_2130_1	F	DEC	EARLY	2015	11	Plasma	R	RIP	yrl	2004	263	Plasma	29.5	7.46	0.136	0.047	0.038	0.042	0.105
5	18956_2159_1	F	DEC	EARLY	2015	0	Plasma	R	RIP	solo	2015	73	Plasma	10.9	4.9	0.08	0.019	0.022	0.037	0.065
6	18956_2159_2	F	DEC	EARLY	2019	1	Plasma	R yearling	RIP	solo	2018	NA	Plasma	10.5	4.96	0.14	0.032	0.02	0.065	0.066
7	18956_2213_1	F	MAR	LATE	2009	9	Plasma	NA	CNF	cubs	2000	189	Plasma	54	4.76	0.218	0.068	0.077	0.082	0.08
11	18956_2701_1	F	MAR	LATE	2009	1	Plasma	NA	NW	solo	2008	44	Plasma	43	5.93	0.173	0.055	0.054	0.073	0.174
12	18956_2702_1	M	MAR	LATE	2009	1	Plasma	NA	NW	solo	2008	54	Plasma	67.6	6.33	0.138	0.049	0.032	0.072	0.172
13	18956_2707_1	F	MAR	LATE	2009	1	Plasma	NA	NA	solo	2008	NA	Plasma	43.3	5.75	0.144	0.049	0.035	0.06	0.156
14	18956_3002_1	F	MAR	LATE	2021	10	Plasma	NA	CNF	cubs	2011	160	Plasma	48.6	11.2	0.127	0.037	0.05	0.096	0.094
15	18956_3002_2	F	MAR	LATE	2016	5	Plasma	NA	CNF	solo	2011	137	Plasma	38.6	4.52	0.155	0.103	0.108	0.032	0.188
16	18956_4027_1	F	DEC	EARLY	2008	5	Plasma	NA	NW	yrl	2003	256	Plasma	22.6	3.02	0.298	0.037	0.048	0.059	0.095
17	18956_4033_1	F	MAR	LATE	2009	4	Plasma	NA	NW	solo	2005	181	Plasma	64.9	2.79	0.065	0.055	0.073	0.055	0.091
18	18956_4039_1	M	DEC	EARLY	2008	9	Plasma	NA	NW	solo	1999	105	Plasma	24.8	4.87	0.191	0.033	0.028	0.034	0.113
19	18956_4041_1	M	MAR	LATE	2009	4	Plasma	NA	NW	solo	2005	347	Plasma	24.2	1.15	0.04	0.037	0.049	0.035	0.127
20	18956_4042_1	F	MAR	LATE	2009	8	Plasma	NA	NW	yrl	2001	226	Plasma	30	2.2	0.065	0.038	0.084	0.043	0.193
21	18956_4061_1	F	MAR	LATE	2016	17	Plasma	NA	NW	cubs	1999	249	Plasma	18	3.92	0.299	0.049	0.064	0.043	0.057
22	18956_4061_2	F	DEC	EARLY	2016	17	Plasma	fairly certain this sample period and year is right	NW	preg	1999	306	Plasma	26	5.35	0.288	0.062	0.099	0.051	0.047
23	18956_4061_3	F	DEC	EARLY	2016	17	Plasma	fairly certain this sample period and year is right	NW	preg	1999	306	Plasma	17	3.89	0.239	0.057	0.053	0.042	0.051
24	18956_4064_1	NA	DEC	EARLY	2015	10	Plasma	NA	NW	yrl	2005	183	Plasma	51	5.52	0.174	0.042	0.072	0.08	0.046
25	18956_4064_2	F	MAR	LATE	2016	11	Plasma	NA	NW	yrl	2005	162	Plasma	49	6.22	0.179	0.02	0.042	0.068	0.034
26	18956_4076_1	F	MAR	LATE	2016	8	Plasma	4067	NW	yrl	2008	230	Plasma	31.6	3	0.119	0.046	0.046	0.063	0.06
27	18956_4087_1	F	DEC	EARLY	2015	6	Plasma	NA	NW	preg	2009	336	Plasma	18.5	4.49	0.123	0.033	0.043	0.056	0.071
28	18956_4087_2	F	DEC	EARLY	2015	6	Plasma	yearling	NW	preg	2009	336	Plasma	23.9	4.63	0.064	0.031	0.049	0.051	0.042
29	18956_4130_1	M	DEC	EARLY	2015	2	Plasma	4103	NW	solo	2013	155	Plasma	24.8	7.1	0.219	0.053	0.078	0.085	0.053
30	18956_4130_2	M	DEC	EARLY	2015	2	Plasma	4103	NW	solo	2013	155	Plasma	31.5	7.79	0.194	0.028	0.059	0.045	0.051
31	18956_5005_1	F	MAR	LATE	2009	NA	Plasma	NA	Cloquet	NA	NA	NA	Plasma	31.2	1.48	0.116	0.016	0.035	0.069	0.086
32	18956_6005_1	M	DEC	EARLY	2016	18	Plasma	NA	CNF	solo	1998	461	Plasma	41.7	4.78	0.089	0.032	0.051	0.046	0.116
33	18956_6005_2	M	DEC	EARLY	2017	22	Plasma	NA	CNF	solo	1995	448	Plasma	31.8	8.05	0.111	0.037	0.046	0.063	0.091
34	18956_6006_1	F	MAR	LATE	2021	8	Plasma	NA	CNF	yrl	2013	179	Plasma	26.4	2.19	0.096	0.02	0.018	0.059	0.078
35	18956_6006_2	F	DEC	EARLY	2017	4	Plasma	NA	CNF	solo	2013	209	Plasma	10.1	2.65	0.077	0.046	0.069	0.055	0.036
36	18956_6008_1	M	DEC	EARLY	2016	6	Plasma	NA	CNF	solo	2010	315	Plasma	5.99	1.73	0.031	0.036	0.035	0.313	0.023
37	18956_6010_1	F	DEC	EARLY	2017	3	Plasma	NA	CNF	solo	2014	190	Plasma	19.8	3.99	0.085	0.035	0.048	0.055	0.044
38	18956_6010_2	F	DEC	EARLY	2016	2	Plasma	T	CNF	solo	2014	130	Plasma	22.8	2.97	0.051	0.018	0.035	0.057	0.065
39	18956_6011_1	M	SUM	SUMMER	2019	5	Plasma	NA	CNF	solo	2014	327	Plasma	18.4	0.726	0.0501428571428571	0.044	0.041	0.067	0.021
40	18956_6013_1	M	FEB	LATE	2020	8	Plasma	NA	CNF	solo	2012	330	Plasma	20.2	0.833	0.107	0.021	0.049	0.046	0.063
41	18956_6013_2	M	SUM	SUMMER	2019	7	Plasma	NA	CNF	solo	2012	260	Plasma	27.8	1.22	0.074	0.161	0.194	0.053	0.045
42	18956_6015_1	F	DEC	EARLY	2017	4	Plasma	NA	CNF	preg	2013	250	Plasma	14.6	1.79	0.067	0.061	0.057	0.061	0.035
43	18956_6016_1	F	DEC	EARLY	2016	4	Plasma	T	CNF	yrl	2012	205	Plasma	40	3.45	0.116	0.049	0.093	0.063	0.061
44	18956_6016_2	F	DEC	EARLY	2016	4	Plasma	D	CNF	yrl	2012	205	Plasma	37.8	4.17	0.066	0.083	0.097	0.038	0.087
45	18956_6022_1	M	DEC	EARLY	2017	3	Plasma	NA	CNF	solo	2014	155	Plasma	29.8	6.06	0.139	0.055	0.052	0.068	0.168
46	18956_6022_2	M	DEC	EARLY	2019	5	Plasma	NA	CNF	solo	2014	215	Plasma	17.2	2.55	0.078	0.055	0.053	0.056	0.091
47	18956_6026_1	M	DEC	EARLY	2017	5	Plasma	NA	CNF	solo	2012	460	Plasma	26.6	1.57	0.136	0.039	0.021	0.044	0.087
48	18956_6026_1	M	FEB	LATE	2020	8	Plasma	NA	CNF	solo	2012	392	Plasma	26.6	1.57	0.136	0.039	0.021	0.044	0.087
49	18956_6029_1	M	SUM	SUMMER	2018	10	Plasma	NA	CNF	solo	2008	325	Plasma	50.5	4.19	0.089	0.111	0.085	0.072	0.026
50	18956_6030_1	M	DEC	EARLY	2016	0	Plasma	T	CNF	solo	2016	91	Plasma	11.8	5.43	0.058	0.034	0.014	0.045	0.099
51	18956_6037_1	M	DEC	EARLY	2017	1	Plasma	NA	CNF	solo	2016	102	Plasma	14.9	2.79	0.05	0.033	0.04	0.069	0.061
52	18956_6037_2	M	FEB	LATE	2020	4	Plasma	NA	CNF	solo	2016	220	Plasma	18.3	1.04	0.062	0.021	0.046	0.067	0.079
53	18956_6038_1	F	DEC	EARLY	2017	2	Plasma	NA	CNF	solo	2015	170	Plasma	11.1	1.55	0.059	0.023	0.054	0.057	0.061
54	18956_6041_1	M	DEC	EARLY	2017	16	Plasma	NA	CNF	solo	2001	507	Plasma	8.86	3.56	0.031	0.023	0.052	0.052	0.219
55	18956_6042_1	F	DEC	EARLY	2017	9	Plasma	NA	CNF	preg	2008	235	Plasma	20	4.64	0.075	0.064	0.067	0.047	0.092
56	18956_6042_2	F	MAR	LATE	2021	13	Plasma	NA	CNF	yrl	2008	170	Plasma	28.1	4.19	0.091	0.013	0.02	0.061	0.07
57	18956_6042_3	F	SUM	SUMMER	2019	11	Plasma	NA	CNF	solo	2008	166	Plasma	21.6	0.628	0.0776	0.054	0.089	0.06	0.049
58	18956_6044_1	M	DEC	EARLY	2017	3	Plasma	NA	CNF	solo	2014	220	Plasma	11.8	3.17	0.057	0.1603	0.016	0.038	0.109
59	18956_6044_2	M	SUM	SUMMER	2019	5	Plasma	NA	CNF	solo	2014	251	Plasma	28.2	0.907	0.032	0.111	0.215	0.056	0.097
60	18956_6046_1	M	FEB	LATE	2020	5	Plasma	NA	CNF	solo	2015	275	Plasma	23.9	0.853	0.041	0.2105	0.008	0.066	0.149
61	18956_6046_2	M	SUM	SUMMER	2018	3	Plasma	NA	CNF	solo	2015	160	Plasma	23	2.7	0.055	0.178	0.104	0.062	0.032
62	18956_6048_1	M	DEC	EARLY	2017	1	Plasma	NA	CNF	solo	2016	148	Plasma	14.8	4.36	0.11	0.022	0.021	0.057	0.094
63	18956_6055_1	F	FEB	LATE	2020	5	Plasma	NA	CNF	solo	2015	135	Plasma	26.7	1.67	0.06	0.026	0.03	0.047	0.129
64	18956_6057_1	F	JAN	EARLY	2020	2	Plasma	NA	CNF	solo	2018	98	Plasma	60	4.55	0.103	0.053	0.037	0.052	0.095
65	18956_6062_1	M	SUM	SUMMER	2018	3	Plasma	vial doesn't have year	CNF	solo	2015	200	Plasma	46.3	4.23	0.052	0.206	0.173	0.036	0.049
66	18956_6064_1	M	SUM	SUMMER	2018	3	Plasma	NA	CNF	solo	2015	140	Plasma	39.6	4.64	0.061	0.139	0.182	0.068	0.083
67	18956_6065_1	M	SUM	SUMMER	2018	4	Plasma	NA	CNF	solo	2014	114	Plasma	25.3	7.1	0.102	0.114	0.134	0.101	0.04
68	18956_6072_1	F	MAR	LATE	2020	1819	Plasma	NA	CNF	cubs	201	147	Plasma	49.6	2.17	0.051	0.1863	0.049	0.068	0.063
69	18956_6072_2	F	MAR	LATE	2021	10	Plasma	NA	CNF	yrl	2011	143	Plasma	30.4	2.3	0.062	0.034	0.022	0.062	0.124
70	18956_6072_3	F	DEC	EARLY	2019	8	Plasma	NA	CNF	preg	2011	205	Plasma	14.4	2.58	0.116	0.028	0.031	0.066	0.119
71	18956_6079_1	M	SUM	SUMMER	2019	4	Plasma	NA	CNF	solo	2015	194	Plasma	21.4	2.5609	0.017	0.091	0.154	0.058	0.05
72	18956_6080_1	F	MAR	LATE	2021	10	Plasma	NA	CNF	yrl	2011	122	Plasma	29.1	2.32	0.127	0.039	0.048	0.049	0.091
73	18956_6080_2	F	SUM	SUMMER	2019	8	Plasma	NA	CNF	solo	2011	103	Plasma	65.5	2.05	0.069	0.192	0.205	0.08	0.064
74	18956_6081_1	M	SUM	SUMMER	2019	5	Plasma	NA	CNF	solo	2014	200	Plasma	59	2.65	0.109	0.187	0.205	0.088	0.048
75	18956_6082_1	F	MAR	LATE	2021	10	Plasma	NA	CNF	yrl	2011	145	Plasma	17	4.26	0.07	0.054	0.057	0.037	0.11
76	18956_7001_1	F	MAR	LATE	2020	9	Plasma	NA	CNF	NA	2011	NA	Plasma	46.7	3.07	0.113	0.022	0.035	0.095	0.078
77	18956_V106_1	F	MAR	LATE	2021	7	Plasma	NA	VNP	cubs	2014	186	Plasma	30	3.33	0.065	0.048	0.021	0.053	0.084
78	18956_V106_2	F	MAR	LATE	2020	6	Plasma	NA	VNP	yrl	2014	118	Plasma	31.1	1.33	0.11	0.023	0.063	0.063	0.068
