## Supplementary for "Genes Underlying Adaptive Physiological Shifts Among Hibernating Mammals": Supplementary Table 1.csv

Sample_ID	Sex	Month.Season	Denning	Year	Age	Type	Comments	Study area	Repro status	Birth Year	Weight	Group
18956_2079_1	F	DEC	EARLY	2008	6	Plasma	R	RIP	preg	2002	297	Plasma
18956_2081_1	F	MAR	LATE	2021	22	Plasma	R	RIP	cubs	1999	250	Plasma
18956_2081_2	F	DEC	EARLY	2008	9	Plasma	R	RIP	yrl	1999	198	Plasma
18956_2130_1	F	DEC	EARLY	2015	11	Plasma	R	RIP	yrl	2004	263	Plasma
18956_2159_1	F	DEC	EARLY	2015	0	Plasma	R	RIP	solo	2015	73	Plasma
18956_2159_2	F	DEC	EARLY	2019	1	Plasma	R yearling	RIP	solo	2018	NA	Plasma
18956_2213_1	F	MAR	LATE	2009	9	Plasma	NA	CNF	cubs	2000	189	Plasma
18956_2445_1	M	NOV	EARLY	2005	0	Bile	NA	CNF	solo	2005	NA	Bile
18956_2445_2	M	NOV	EARLY	2005	0	Bile	died?	CNF	solo	2005	NA	Bile
18956_2447_1	F	MAR	LATE	2006	1	Bile	NA	CNF	solo	2005	NA	Bile
18956_2701_1	F	MAR	LATE	2009	1	Plasma	NA	NW	solo	2008	44	Plasma
18956_2702_1	M	MAR	LATE	2009	1	Plasma	NA	NW	solo	2008	54	Plasma
18956_2707_1	F	MAR	LATE	2009	1	Plasma	NA	NA	solo	2008	NA	Plasma
18956_3002_1	F	MAR	LATE	2021	10	Plasma	NA	CNF	cubs	2011	160	Plasma
18956_3002_2	F	MAR	LATE	2016	5	Plasma	NA	CNF	solo	2011	137	Plasma
18956_4027_1	F	DEC	EARLY	2008	5	Plasma	NA	NW	yrl	2003	256	Plasma
18956_4033_1	F	MAR	LATE	2009	4	Plasma	NA	NW	solo	2005	181	Plasma
18956_4039_1	M	DEC	EARLY	2008	9	Plasma	NA	NW	solo	1999	105	Plasma
18956_4041_1	M	MAR	LATE	2009	4	Plasma	NA	NW	solo	2005	347	Plasma
18956_4042_1	F	MAR	LATE	2009	8	Plasma	NA	NW	yrl	2001	226	Plasma
18956_4061_1	F	MAR	LATE	2016	17	Plasma	NA	NW	cubs	1999	249	Plasma
18956_4061_2	F	DEC	EARLY	2016	17	Plasma	fairly certain this sample period and year is right	NW	preg	1999	306	Plasma
18956_4061_3	F	DEC	EARLY	2016	17	Plasma	fairly certain this sample period and year is right	NW	preg	1999	306	Plasma
18956_4064_1	NA	DEC	EARLY	2015	10	Plasma	NA	NW	yrl	2005	183	Plasma
18956_4064_2	F	MAR	LATE	2016	11	Plasma	NA	NW	yrl	2005	162	Plasma
18956_4076_1	F	MAR	LATE	2016	8	Plasma	4067	NW	yrl	2008	230	Plasma
18956_4087_1	F	DEC	EARLY	2015	6	Plasma	NA	NW	preg	2009	336	Plasma
18956_4087_2	F	DEC	EARLY	2015	6	Plasma	yearling	NW	preg	2009	336	Plasma
18956_4130_1	M	DEC	EARLY	2015	2	Plasma	4103	NW	solo	2013	155	Plasma
18956_4130_2	M	DEC	EARLY	2015	2	Plasma	4103	NW	solo	2013	155	Plasma
18956_5005_1	F	MAR	LATE	2009	NA	Plasma	NA	Cloquet	NA	NA	NA	Plasma
18956_6005_1	M	DEC	EARLY	2016	18	Plasma	NA	CNF	solo	1998	461	Plasma
18956_6005_2	M	DEC	EARLY	2017	22	Plasma	NA	CNF	solo	1995	448	Plasma
18956_6006_1	F	MAR	LATE	2021	8	Plasma	NA	CNF	yrl	2013	179	Plasma
18956_6006_2	F	DEC	EARLY	2017	4	Plasma	NA	CNF	solo	2013	209	Plasma
18956_6008_1	M	DEC	EARLY	2016	6	Plasma	NA	CNF	solo	2010	315	Plasma
18956_6010_1	F	DEC	EARLY	2017	3	Plasma	NA	CNF	solo	2014	190	Plasma
18956_6010_2	F	DEC	EARLY	2016	2	Plasma	T	CNF	solo	2014	130	Plasma
18956_6011_1	M	SUM	SUMMER	2019	5	Plasma	NA	CNF	solo	2014	327	Plasma
18956_6013_1	M	FEB	LATE	2020	8	Plasma	NA	CNF	solo	2012	330	Plasma
18956_6013_2	M	SUM	SUMMER	2019	7	Plasma	NA	CNF	solo	2012	260	Plasma
18956_6015_1	F	DEC	EARLY	2017	4	Plasma	NA	CNF	preg	2013	250	Plasma
18956_6016_1	F	DEC	EARLY	2016	4	Plasma	T	CNF	yrl	2012	205	Plasma
18956_6016_2	F	DEC	EARLY	2016	4	Plasma	D	CNF	yrl	2012	205	Plasma
18956_6022_1	M	DEC	EARLY	2017	3	Plasma	NA	CNF	solo	2014	155	Plasma
18956_6022_2	M	DEC	EARLY	2019	5	Plasma	NA	CNF	solo	2014	215	Plasma
18956_6026_1	M	DEC	EARLY	2017	5	Plasma	NA	CNF	solo	2012	460	Plasma
18956_6026_1	M	FEB	LATE	2020	8	Plasma	NA	CNF	solo	2012	392	Plasma
18956_6029_1	M	SUM	SUMMER	2018	10	Plasma	NA	CNF	solo	2008	325	Plasma
18956_6030_1	M	DEC	EARLY	2016	0	Plasma	T	CNF	solo	2016	91	Plasma
18956_6037_1	M	DEC	EARLY	2017	1	Plasma	NA	CNF	solo	2016	102	Plasma
18956_6037_2	M	FEB	LATE	2020	4	Plasma	NA	CNF	solo	2016	220	Plasma
18956_6038_1	F	DEC	EARLY	2017	2	Plasma	NA	CNF	solo	2015	170	Plasma
18956_6041_1	M	DEC	EARLY	2017	16	Plasma	NA	CNF	solo	2001	507	Plasma
18956_6042_1	F	DEC	EARLY	2017	9	Plasma	NA	CNF	preg	2008	235	Plasma
18956_6042_2	F	MAR	LATE	2021	13	Plasma	NA	CNF	yrl	2008	170	Plasma
18956_6042_3	F	SUM	SUMMER	2019	11	Plasma	NA	CNF	solo	2008	166	Plasma
18956_6044_1	M	DEC	EARLY	2017	3	Plasma	NA	CNF	solo	2014	220	Plasma
18956_6044_2	M	SUM	SUMMER	2019	5	Plasma	NA	CNF	solo	2014	251	Plasma
18956_6046_1	M	FEB	LATE	2020	5	Plasma	NA	CNF	solo	2015	275	Plasma
18956_6046_2	M	SUM	SUMMER	2018	3	Plasma	NA	CNF	solo	2015	160	Plasma
18956_6048_1	M	DEC	EARLY	2017	1	Plasma	NA	CNF	solo	2016	148	Plasma
18956_6055_1	F	FEB	LATE	2020	5	Plasma	NA	CNF	solo	2015	135	Plasma
18956_6057_1	F	JAN	EARLY	2020	2	Plasma	NA	CNF	solo	2018	98	Plasma
18956_6062_1	M	SUM	SUMMER	2018	3	Plasma	vial doesn't have year	CNF	solo	2015	200	Plasma
18956_6064_1	M	SUM	SUMMER	2018	3	Plasma	NA	CNF	solo	2015	140	Plasma
18956_6065_1	M	SUM	SUMMER	2018	4	Plasma	NA	CNF	solo	2014	114	Plasma
18956_6072_1	F	MAR	LATE	2020	1819	Plasma	NA	CNF	cubs	201	147	Plasma
18956_6072_2	F	MAR	LATE	2021	10	Plasma	NA	CNF	yrl	2011	143	Plasma
18956_6072_3	F	DEC	EARLY	2019	8	Plasma	NA	CNF	preg	2011	205	Plasma
18956_6079_1	M	SUM	SUMMER	2019	4	Plasma	NA	CNF	solo	2015	194	Plasma
18956_6080_1	F	MAR	LATE	2021	10	Plasma	NA	CNF	yrl	2011	122	Plasma
18956_6080_2	F	SUM	SUMMER	2019	8	Plasma	NA	CNF	solo	2011	103	Plasma
18956_6081_1	M	SUM	SUMMER	2019	5	Plasma	NA	CNF	solo	2014	200	Plasma
18956_6082_1	F	MAR	LATE	2021	10	Plasma	NA	CNF	yrl	2011	145	Plasma
18956_7001_1	F	MAR	LATE	2020	9	Plasma	NA	CNF	NA	2011	NA	Plasma
18956_V106_1	F	MAR	LATE	2021	7	Plasma	NA	VNP	cubs	2014	186	Plasma
18956_V106_2	F	MAR	LATE	2020	6	Plasma	NA	VNP	yrl	2014	118	Plasma
