## Supplementary for "Genes Underlying Adaptive Physiological Shifts Among Hibernating Mammals": Supplementary Table 2.xlsx

### Sheet: Sheet1
Supplementary Table 2: A list of all nested tests of selection defining what dataset was used, what species is identified as the foregound and background, and the location of the signal that each test is designed to indicate. We define the strongest evidence for convergent selection in hibernators as those genes which are significant among all hiberanating species, but absent when the enire datas…
Test	Foreground Species	Background Species	Dataset	Designed to Detect signal from	significance indicates	Strongest Evidence for Convergent Selection in Hibernators	Methods applied to
Bears only Test	Genus Ursus	All other mammals	All available mammals NCBI orthologs	signal from bears	selection present on bear lineages	significant	RELAX, BUSTED
All Hibernators Test	All hibernating mammals	All non-hibernating mammals	All available mammals NCBI orthologs	signal from all hibernators	selection is pervasice across hibernators	significant	RELAX, BUSTED
Hypothesis Free Test	All species	none	All available mammals NCBI orthologs	signal across all species	selection is strong across the tree, potentually in non- hiobernating taxa	ns	BUSTED
Drop Test	All species	none	All non-hibernating mammals NCBI orthologs	signal in non-hibernating species	selection is present in non-hibernating taxa	ns	BUSTED
Without bats	Hibernating mammals + one bat	All non-hibernating mammals	All available mammals NCBI orthologs	signal in bat lineages	selection is present in hibernators even when excluding bats	ns	RELAX, BUSTED
