## Supplementary for "Genes Underlying Adaptive Physiological Shifts Among Hibernating Mammals": SupplementaryTable 3.xlsx

### Sheet: Sheet1
HillerDatLABEL	Species	type	in Ruff and Geiser et al	Citations from Ruf and Geiser	Other Citations
mesAur1	Mesocricetus_auratus	hibernator	yes	Lyman (1948) and Pohl (1961)
ursMar1	Ursus maritimus	hibernator	no		Lennox, A.R. and Goodship, A.E., 2008. Polar bears (Ursus maritimus), the most evolutionary advanced hibernators, avoid significant bone loss during hibernation. Comparative Biochemistry and Physiology Part A: Molecular & Integrative Physiology, 149(2), pp.203-208.	Folk, G.E., Larson, A. and Folk, M.A., 1976. Physiology of hibernating bears. Bears: Their Biology and Management, pp.373-380.
speTri2	Spermophilus tridicenlineatus	hibernator	no		Morin Jr, P. and Storey, K.B., 2005. Cloning and expression of hypoxia-inducible factor 1α from the hibernating ground squirrel, Spermophilus tridecemlineatus. Biochimica et Biophysica Acta (BBA)-Gene Structure and Expression, 1729(1), pp.32-40.
HLmarMar1	Marmota marmota	hibernator	yes	Arnold (1993), Ortmann & Heldmaier (2000), Ruf & Arnold (2000), Arnold et al. (2011)				and T. Ruf & W. Arnold (unpublished data)
HLrhiSin1	Rhinolophus sinicus	hibernator	no (congeners are)		Chen, W. and Mao, X., 2022. Impacts of seasonality on gene expression in the Chinese horseshoe bat. Ecology and Evolution, 12(5), p.e8923.
HLhipArm1	Hipposideros armiger	hibernator	yes	Bu, Y., Wang, M., Zhang, C., Zhang, H., Zhao, L., Zhou, H., Yu, Y. and Niu, H., 2015. Study of roost selection and habits of a bat, Hipposideros								armiger in mainland China. Pakistan Journal of Zoology,47(1), pp.59-69.
eptFus1	Eptescus fuscus	hibernator	yes	Kulzer (1965), French (1985) and Willis et al. (2005a)
myoLuc2	Myotis lucifugus	hibernator	yes	Hock (1951) and Jonasson & Willis (2012)
myoDav1	Myotis davidii	hibernator	no		Zhang, G., Cowled, C., Shi, Z., Huang, Z., Bishop-Lilly, K.A., Fang, X., Wynne, J.W., Xiong, Z., Baker, M.L., Zhao,	W. and Tachedjian, M., 2013. Comparative analysis of bat			genomes provides insight into the evolution of flight and immunity. Science, 339(6118), pp.456-460.
myoBra1	Myotis brandtii	hibernator	no		Masing, M. and Lutsar, L., 2007. Hibernation temperatures in seven species of sedentary bats (Chiroptera) in northeastern Europe. Acta Zoologica Lituanica, 17(1), pp.47-55.
HLminNat1	Miniopterus natalensis	hibernator	yes/no (maybe a species name issue)	Hall (1982) and Brown & Bernard (1994)	Pretorius, M., Markotter, W., Kearney, T., Seamark, E., Broders, H. and Keith, M., 2021. No evidence of pre-hibernation or pre-migratory body mass gain in Miniopterus natalensis in north-eastern South Africa. Journal of Vertebrate Biology, 70(1), pp.20088-1.
eriEur2	Erinaceous europaes	hibernator	yes	Kristoffersson & Soivio (1964) and Th¨ati (1978)
echTel2	Echinops telfari	hibernator	yes	Dryden, G ¸ebczy´nski & Douglas (1974) and Scholl (1974)
eleEdw1	Elephantulus edwardii	hibernator	yes	Geiser & Mzilikazi (2011)
